# Combining functional annotation and multi-trait fine-mapping methods improves fine-mapping resolution at glycaemic trait loci

**DOI:** 10.1101/2024.11.13.623384

**Authors:** Jana Soenksen, Ji Chen, Arushi Varshney, Susan Martin, MAGIC, Stephen C. J. Parker, Andrew P. Morris, Jennifer L. Asimit, Inês Barroso

## Abstract

The Meta-Analysis of Glucose and Insulin-related traits Consortium (MAGIC) identified 242 loci associated with glycaemic traits fasting insulin (FI), fasting glucose (FG), 2h-Glucose (2hGlu), and glycated haemoglobin (HbA1c). However, for the majority, the causal variant(s) remain(s) unknown. Modelling multiple traits and integrating functional annotations have each been shown to improve fine-mapping resolution. Here, we aimed to determine whether combining these techniques would further improve fine-mapping resolution.

Using single-trait fine-mapping results from FINEMAP as input, we performed multi-trait fine-mapping with flashfm at 50 loci significantly associated with more than one glycaemic trait. We used fGWAS to build models of enriched annotations by considering 32 cell-type specific and 28 static annotations. We used the prior probabilities from these models to perform annotation informed fine-mapping with both FINEMAP (single-trait) and flashfm (multi-trait).

Multi-trait fine-mapping of 106 locus-trait associations significantly (p=1.23 x 10^-17^) reduced the median size of the credible sets accounting for 99% of the posterior probability of being causal (99CS) to 21.5 variants compared to the 60.5 variants in single-trait fine-mapping. Annotation informed single-trait fine-mapping of 211 locus-trait associations reduced (p=4.24x10^-12^) the median 99CS size from 72 in agnostic single-trait fine-mapping to 52 variants. Annotation informed multi-trait fine-mapping of 110 locus-trait associations led to a further significant (p=2.69x10^-18^) decrease in median 99CS size to 14.5 variants compared to 51.0 in annotation informed single-trait fine-mapping.

In conclusion, we found that multi-trait and annotation informed fine-mapping can help to further narrow down likely causal variants at glycaemic trait loci, both separately and when combined.

**Author Summary:** Large-scale studies such as the Meta-analysis of glucose and insulin-related traits consortium (MAGIC) identified regions in our DNA which affect glycaemic measures related to type 2 diabetes, such as glucose and insulin levels measured after fasting overnight. However, these regions contain many DNA changes within them that are close to each other and that are inherited together. This makes identifying the DNA change responsible for the effect on glycaemic measures challenging. Fine-mapping is a statistical approach that helps to narrow down the list of DNA changes that are likely to be responsible for the association with glycaemic measures, referred to as causal DNA changes. Here we used multiple types of fine-mapping approaches together to combine their advantages. We showed that both combining data from multiple related glycaemic measures as well as including information about the likely function of DNA changes helps to narrow down the number of likely causal DNA changes. Combining both approaches led to the biggest improvement in the list of likely causal DNA changes. While this study focuses on glycaemic measures, the approaches can be applied to other measures used to monitor human health, for example blood pressure or cholesterol levels. This study highlights the benefits of combining multiple approaches to find likely causal DNA changes.
