## Supplementary tables for "Combining functional annotation and multi-trait fine-mapping methods improves fine-mapping resolution at glycaemic trait loci"

### Sheet: ST 1
ST 1 Locus-trait associations with rerun fine-mapping after reinserting variants The locus contains chromosome:start-end. Locus name is based on the closest genes to the index variant(s). Trait lists the traits this locus is associated with. log10BF indicates the association strenth in multi-ancestry analysis, log10BF>6 indicates the locus was included in the multi-ancestry analysis. The discover…
Locus	Locus name	trait	log10BF	discovery p value	fine-mapping p value	multi-trait
1:100394419-101394419	CDC14A	FG	10.6282	3.34e-10	4.5455e-10	FALSE
1:150368102-151440625	CERS2	FG	10.2758	3.23e-10	6.66202e-10	TRUE
1:150368102-151440625	CERS2	HbA1c	9.30001	1.14e-11	1.15742e-08	TRUE
1:154775553-155784261	FDPS	HbA1c	6.14276	9.22e-09	6.01549e-09	FALSE
1:158107935-159115702	SPTA1	HbA1c	61.2188	5.43e-55	1.50357e-46	FALSE
1:203153544-204154024	ATP2B4	HbA1c	8.37277	7.97e-09	2.03059e-08	FALSE
1:213645731-214659256	PROX1-AS1	FG	24.3323	2.58e-20	7.65969e-19	TRUE
1:213645731-214659256	PROX1-AS1	HbA1c	13.2628	1.48e-10	1.28809e-10	TRUE
1:219128973-220128973	LYPLAL1	FI	18.8244	6.97e-21	7.37216e-17	FALSE
1:229172955-230172955	ABCB10	FG	9.38342	3.04e-10	1.07699e-09	FALSE
1:25029038-26203156	RHCE	HbA1c	14.3685	1.58e-11	1.7032e-10	FALSE
1:3191727-4191727	SMIM1	HbA1c	11.6979	7.13e-13	2.50495e-11	FALSE
10:112532095-113617650	ADRA2A	FG	32.0988	4.26e-31	4.2211e-27	FALSE
10:114253259-115258349	TCF7L2	2hGlu	30.2619	2.79e-26	1.5481e-21	TRUE
10:114253259-115258349	TCF7L2	FG	45.3549	5.41e-35	2.28774e-30	TRUE
10:114253259-115258349	TCF7L2	FI	10.3334	1.24e-09	1.77458e-08	TRUE
10:114253259-115258349	TCF7L2	HbA1c	18.6862	1.04e-22	4.88285e-19	TRUE
10:11807894-12807894	CDC123	HbA1c	17.2743	1.91e-13	1.1443e-13	FALSE
10:26005822-27005822	GAD2	FG	16.4419	8.38e-14	6.41016e-10	FALSE
10:70482136-71618821	HKDC1/LOC101928994;HK1	HbA1c	330.849	1.33000000000631e-314	1.43188e-253	FALSE
10:89180631-90264490	PTEN	FI	11.2431	1.2e-08	5.64632e-10	FALSE
10:94884152-95884152	PDE6C	FG	10.203	1.98e-09	1.27745e-07	FALSE
11:1-763042	SIRT3	HbA1c	14.8843	4.7e-14	3.81677e-13	FALSE
11:1681060-2684848	INS/INS-IGF2;TH	FG	8.32897	3.27e-09	8.63573e-09	TRUE
11:1681060-2684848	INS/INS-IGF2;TH	HbA1c	6.57524	1.03e-07	4.51593e-08	TRUE
11:16908404-17915190	KCNJ11	2hGlu	7.6206	9.35e-08	1.03055e-06	FALSE
11:2356658-3358546	KCNQ1	FG	16.1059	8.19e-08	1.79395e-07	FALSE
11:45370177-46412013	CRY2	FG	54.005	1.56e-40	5.35869e-30	FALSE
11:46778502-48320241	MADD;NR1H3;NUP160	FG	29.2691	1.09e-29	1.95338e-22	TRUE
11:46778502-48320241	MADD;NR1H3;NUP160	HbA1c	8.59772	3.11e-09	1.51749e-08	TRUE
11:61081656-62154092	FADS2	FG	25.5873	3.37e-22	1.13937e-18	TRUE
11:61081656-62154092	FADS2	HbA1c	14.6847	2.6e-10	1.61975e-12	TRUE
11:63369062-64369062	MACROD1	FI	4.85488	1.18e-08	2.1998e-08	FALSE
11:71850595-72960694	ARAP1;PDE2A	FG	26.8454	3.5e-25	7.99444e-22	TRUE
11:71850595-72960694	ARAP1;PDE2A	HbA1c	BF<6	p>5E-08	7.22049e-09	TRUE
11:7755408-8755408	LMO1	FG	7.22489	3.09e-08	3.19115e-08	FALSE
11:92171744-93208961	MTNR1B	FG	374.216	1.4278497164812e-321	4.18848e-241	TRUE
11:92171744-93208961	MTNR1B	HbA1c	46.7554	1.54e-36	1.27453e-31	TRUE
11:9263094-10276567	SWAP70	HbA1c	12.5882	5.28e-09	3.74992e-11	FALSE
11:99956604-100956604	ARHGAP42	HbA1c	14.5662	4.63e-14	1.63532e-14	FALSE
12:102240822-103412558	IGF1	FI	10.841	2.68e-11	1.27076e-11	FALSE
12:111333788-112333788	SH2B3	HbA1c	14.0167	4.17e-14	2.75526e-11	FALSE
12:120880544-121880544	HNF1A-AS1	2hGlu	7.61707	2.01e-10	3.56704e-06	TRUE
12:120880544-121880544	HNF1A-AS1	FG	BF<6	p>5E-08	1.61714e-08	TRUE
12:121393626-122407336	KDM2B	FG	9.40442	1.78e-08	1.97318e-09	FALSE
12:123909502-124981690	ZNF664-FAM101A/ZNF664	FI	7.52203	1.97e-10	8.63573e-09	FALSE
12:132563768-133563768	FBRSL1	FG	12.9933	3.26e-13	2.38899e-13	FALSE
12:21196684-22199928	GYS2	FI	7.06254	9.5e-09	5.03069e-09	FALSE
12:3828521-4828521	CCND2-AS1	FG	BF<6	p>5E-08	2.69114e-07	TRUE
12:3828521-4828521	CCND2-AS1	HbA1c	8.56931	8.45e-11	7.78626e-11	TRUE
12:47702696-49012285	HDAC7;PFKM	FI	7.02558	1.64e-09	2.44898e-09	TRUE
12:47702696-49012285	HDAC7;PFKM	HbA1c	18.2723	3.2e-20	3.13358e-20	TRUE
12:56365338-57365338	GLS2	FG	8.03284	7.33e-09	4.51593e-08	FALSE
12:6575882-7575882	PHB2	HbA1c	10.9894	5.79e-09	1.01329e-07	FALSE
12:65851826-66871880	HMGA2	FI	7.20298	3.17e-09	5.73303e-07	FALSE
12:97348910-98348910	RMST	FG	12.1193	9.41e-14	2.39478e-13	FALSE
13:112852916-114036627	ATP11A	HbA1c	29.996	2.81e-29	5.00539e-29	FALSE
13:114053134-115053134	GAS6	HbA1c	14.2438	6.65e-14	1.18581e-08	FALSE
13:27987599-28987599	PDX1-AS1	FG	25.1038	3.41e-20	1.55839e-17	TRUE
13:27987599-28987599	PDX1-AS1	HbA1c	10.7178	7.08e-08	1.74636e-07	TRUE
13:33054302-34054302	KL	FG	18.5464	9.7e-13	4.80283e-11	TRUE
13:33054302-34054302	KL	HbA1c	8.28907	1.254e-06	4.02447e-07	TRUE
14:100293431-101330818	WARS;SLC25A47	FG	12.3934	6.02e-12	3.065e-10	TRUE
14:100293431-101330818	WARS;SLC25A47	HbA1c	8.94789	1.11e-08	4.55277e-09	TRUE
14:38342759-39342759	CLEC14A	2hGlu	9.68484	6.73e-09	6.52421e-10	FALSE
14:64732989-65768605	SPTB	HbA1c	7.18665	8.63e-08	2.15717e-09	FALSE
14:73101025-74116095	PSEN1	HbA1c	7.12258	9.16e-10	6.91967e-11	FALSE
14:89538821-90566451	FOXN3	FG	10.3964	5.27e-10	1.0438e-09	FALSE
15:61830633-62891608	VPS13C;C2CD4A	2hGlu	12.9849	3.29e-14	3.0766e-11	TRUE
15:61830633-62891608	VPS13C;C2CD4A	FG	42.8988	2.64e-36	2.50025e-29	TRUE
15:65322777-66349552	HACD3	HbA1c	11.3509	1.69e-12	1.53364e-11	FALSE
15:74602851-75602923	LMAN1L	FG	6.33381	4.64e-09	2.81401e-08	FALSE
15:77247190-78332762	HMG20A	FG	11.0737	3.82e-09	1.06068e-09	FALSE
15:98771135-99771135	IGF1R	FG	13.815	4.12e-12	3.18544e-10	FALSE
16:1-824479	ITFG3;RGS11	FG	8.31852	1.38e-07	3.87496e-07	TRUE
16:1-824479	ITFG3;RGS11	HbA1c	13.376	0.006673	1.87254e-14	TRUE
16:10937607-11943183	RMI2	HbA1c	7.69233	4.01e-09	2.91757e-09	FALSE
16:28031287-29090030	IL27	HbA1c	9.58453	1.16e-10	1.52177e-08	FALSE
16:3514282-4514282	ADCY9	FG	8.94411	3.82e-09	3.15973e-09	FALSE
16:68318390-69332943	CDH1	HbA1c	8.83012	8.35e-09	4.85552e-08	FALSE
16:88275220-89353729	PIEZO1	HbA1c	39.9816	5.2e-38	4.61912e-33	FALSE
17:16844122-18240281	MED9;SREBF1	2hGlu	8.72314	8.76e-07	6.37185e-07	TRUE
17:16844122-18240281	MED9;SREBF1	HbA1c	7.52869	8.86e-07	2.09757e-07	TRUE
17:26683104-28088980	NUFIP2;ERAL1	FG	7.17746	7.7e-08	7.99033e-08	TRUE
17:26683104-28088980	NUFIP2;ERAL1	HbA1c	16.3181	4.66e-17	2.1469e-14	TRUE
17:6629898-8037098	DVL2;SHBG	2hGlu	11.0576	4.53e-12	2.54448e-14	TRUE
17:6629898-8037098	DVL2;SHBG	HbA1c	8.11117	2.09e-07	2.19733e-07	TRUE
17:75621864-76625194	TMC6	HbA1c	66.4066	9.82e-49	2.1235e-48	FALSE
17:80182778-81450648	FN3KRP	HbA1c	151.117	1.43e-116	1.61017e-108	FALSE
18:43274444-44274444	C18orf25	HbA1c	6.32915	1.56e-08	1.96125e-08	FALSE
18:60345884-61345884	BCL2	FI	11.6599	1.78e-09	7.76025e-09	FALSE
19:16738413-17757802	MYO9B	HbA1c	31.7326	1.62e-23	4.72086e-20	FALSE
19:32537212-33573431	PDCD5	HbA1c	12.055	1.35e-12	1.36184e-13	FALSE
19:33394846-34399065	PEPD	FI	11.872	6.65e-11	1.00449e-09	FALSE
19:45660323-46696634	GIPR;QPCTL	2hGlu	25.2121	8.64e-26	1.70478e-18	TRUE
19:45660323-46696634	GIPR;QPCTL	FG	7.91699	5.67e-10	3.63502e-09	TRUE
19:45660323-46696634	GIPR;QPCTL	HbA1c	6.0113	4.859e-06	7.15374e-07	TRUE
19:6625519-7625519	INSR	FI	6.49338	9.24e-08	9.19875e-08	FALSE
2:130902-1130902	TMEM18	FI	7.40904	1.07e-08	3.43624e-06	FALSE
2:165008300-166058252	COBLL1	2hGlu	8.26977	2.72e-08	2.73506e-07	TRUE
2:165008300-166058252	COBLL1	FI	40.2217	7.71e-28	1.52397e-23	TRUE
2:173093726-174093726	RAPGEF4-AS1	FG	10.1179	1.74e-07	1.90544e-07	FALSE
2:174792364-175792364	SCRN3	HbA1c	8.85187	3.19e-08	3.2439e-07	FALSE
2:218641458-219667563	PNKD	HbA1c	10.1078	1.27e-08	3.48443e-09	FALSE
2:226599534-227603717	LOC646736	FI	41.2037	6.08e-38	2.69913e-33	FALSE
2:23593756-24735704	ATAD2B	HbA1c	24.7351	1.88e-26	2.48129e-23	FALSE
2:26730940-29268742	DPYSL5;GCKR;BRE	2hGlu	NA	NA	5.32178e-11	TRUE
2:26730940-29268742	DPYSL5;GCKR;BRE	FG	NA	NA	1.49508e-51	TRUE
2:26730940-29268742	DPYSL5;GCKR;BRE	FI	NA	NA	2.89973e-30	TRUE
2:42949385-44275309	THADA;ZFP36L2	FG	11.9738	7.81e-15	1.82005e-12	TRUE
2:42949385-44275309	THADA;ZFP36L2	HbA1c	11.0407	1.66e-14	5.42682e-12	TRUE
2:47623915-49087198	FBXO11	HbA1c	6.64612	2.26e-08	1.5253e-09	FALSE
2:54441112-55441112	EML6	FG	8.17458	2.81e-09	1.97318e-09	TRUE
2:54441112-55441112	EML6	HbA1c	BF<6	p>5E-08	3.52398e-07	TRUE
20:22057099-23067608	FOXA2;LINC00261	FG	47.1542	1.92e-22	9.81508e-24	FALSE
20:39332628-40332628	ZHX3	FG	11.1637	5.1e-14	1.88749e-12	FALSE
20:45081777-46082472	EYA2	FI	8.6162	1.32e-09	1.7484e-09	FALSE
20:55490405-56490405	RBM38	HbA1c	8.85415	7.57e-09	1.15249e-06	FALSE
21:23993294-24993294	D21S2088E	FI	5.32519	2.04e-08	1.39629e-05	FALSE
22:29843186-30843186	MTMR3	FG	6.99157	1.77e-08	2.5839e-07	FALSE
22:36962936-37962936	TMPRSS6	HbA1c	70.012	1.34e-56	2.62321e-48	FALSE
3:11616620-12851521	PPARG;SYN2	FI	27.0459	2.1e-21	1.68126e-21	TRUE
3:11616620-12851521	PPARG;SYN2	HbA1c	14.0615	3.65e-13	2.55963e-12	TRUE
3:122565778-123568744	ADCY5	2hGlu	24.4031	1.98e-22	8.1922e-21	TRUE
3:122565778-123568744	ADCY5	FG	59.4337	1.63e-43	2.89514e-41	TRUE
3:122565778-123568744	ADCY5	FI	11.5906	1.3e-09	4.2436e-07	TRUE
3:122565778-123568744	ADCY5	HbA1c	20.3507	2.43e-18	1.89591e-17	TRUE
3:140594338-141634818	ZBTB38	FG	11.7902	2.31e-11	9.68478e-12	TRUE
3:140594338-141634818	ZBTB38	HbA1c	BF<6	p>5E-08	1.52099e-07	TRUE
3:149566540-150566540	LINC01214	FI	7.29553	1.6e-08	2.52659e-08	FALSE
3:151670733-152680329	MBNL1	FG	7.65771	8.19e-08	3.62528e-08	FALSE
3:170209193-171224091	SLC2A2	FG	35.9102	4.47e-28	5.07971e-26	TRUE
3:170209193-171224091	SLC2A2	HbA1c	17.7659	2.76e-16	1.04258e-15	TRUE
3:171016306-172312293	FNDC3B	HbA1c	13.4722	1.54e-14	3.92995e-15	FALSE
3:185013646-186026108	IGF2BP2	2hGlu	13.1844	1.56e-11	3.0288e-10	TRUE
3:185013646-186026108	IGF2BP2	FG	12.8794	8.1e-10	6.3659e-11	TRUE
3:187240523-188241842	LPP-AS2	FG	10.8875	7.21e-14	6.74071e-11	FALSE
3:48882925-50384261	BSN;TRAIP;USP4	FG	6.90063	6.24e-08	2.14352e-08	TRUE
3:48882925-50384261	BSN;TRAIP;USP4	FI	6.73616	2.26e-08	6.96914e-09	TRUE
3:48882925-50384261	BSN;TRAIP;USP4	HbA1c	10.5425	1.49e-13	1.22038e-11	TRUE
3:52344534-53387861	ITIH3;TMEM110-MUSTN1/TMEM110	FI	6.5242	1.52e-08	1.96204e-07	TRUE
3:52344534-53387861	ITIH3;TMEM110-MUSTN1/TMEM110	HbA1c	7.95236	9.35e-09	1.14337e-07	TRUE
4:105581636-106606353	TET2/TET2-AS1	FI	10.8347	4.05e-11	1.10798e-09	FALSE
4:144159795-146159064	HHIP-AS1;FREM3;GYPA	FI	7.05852	7.77e-08	1.34266e-06	TRUE
4:144159795-146159064	HHIP-AS1;FREM3;GYPA	HbA1c	26.9843	1.61e-24	7.9831e-24	TRUE
4:157170537-158170537	PDGFC	FI	10.001	4.04e-08	1.11022e-07	FALSE
4:185226548-186226548	ACSL1	FG	9.0202	4.45e-10	6.2414e-10	FALSE
4:89226283-90239808	FAM13A	FI	9.89454	4.25e-11	9.57855e-10	FALSE
5:101600576-102600576	LINC00491	FG	6.7613	3.09e-08	4.89705e-07	FALSE
5:153536315-154548367	MIR1303	HbA1c	7.31483	9.64e-08	3.065e-10	FALSE
5:155942657-156942657	HAVCR1	HbA1c	6.88005	2.44e-08	8.45483e-08	FALSE
5:52772664-53772664	ARL15	FI	18.6792	7.33e-17	1.00052e-12	FALSE
5:55306751-56360781	LOC101928448	FG	11.8039	5.43e-10	2.60796e-09	TRUE
5:55306751-56360781	LOC101928448	FI	29.9787	1.12e-18	1.73178e-15	TRUE
5:75925867-76935004	ZBED3-AS1	FG	7.09409	2.36e-09	2.70591e-07	TRUE
5:75925867-76935004	ZBED3-AS1	HbA1c	8.14702	6.75e-08	1.47768e-07	TRUE
5:95196585-96203329	PCSK1	FG	39.5797	3.07e-33	6.49252e-33	FALSE
6:126949246-127952935	RSPO3	FI	14.3061	4.63e-16	6.66943e-13	FALSE
6:134911228-135919631	HBS1L	HbA1c	73.946	1.9e-62	1.39267e-50	FALSE
6:152931125-153931125	RGS17	FG	10.9543	1.17e-11	5.09286e-10	FALSE
6:163626233-164633001	QKI	FI	8.77941	2.97e-08	3.0514e-08	FALSE
6:20176414-21203952	CDKAL1	FG	28.761	4.4e-20	3.32533e-15	TRUE
6:20176414-21203952	CDKAL1	HbA1c	22.4013	2.93e-12	5.63202e-11	TRUE
6:25591179-26593141	HFE	HbA1c	50.6083	3.32e-47	3.73771e-45	FALSE
6:30984550-32055392	MICB;LST1	FI	7.42574	1.31e-07	3.56351e-07	TRUE
6:30984550-32055392	MICB;LST1	HbA1c	11.2651	4.51e-07	2.7673e-08	TRUE
6:33722201-34739989	RPS10-NUDT3/NUDT3	FI	16.0336	1.413e-05	4.90568e-11	FALSE
6:38534095-39546794	GLP1R	FG	14.4685	7.5e-16	2.59162e-16	FALSE
6:43257896-44316377	LINC01512;VEGFA	FI	8.6491	2.31e-10	1.85508e-08	TRUE
6:43257896-44316377	LINC01512;VEGFA	HbA1c	BF<6	p>5E-08	7.04932e-07	TRUE
6:6731843-7750270	RREB1	FG	17.259	3.16e-17	3.06144e-13	TRUE
6:6731843-7750270	RREB1	HbA1c	8.35093	4.18e-11	8.032e-11	TRUE
7:122783949-123911910	RNU6-2	HbA1c	10.0325	5.36e-08	4.39098e-08	FALSE
7:129929186-130966854	KLF14	FI	10.2555	1.27e-08	2.26904e-09	FALSE
7:14419852-15564309	AGMO	FG	69.9229	7.28e-52	1.55871e-44	TRUE
7:14419852-15564309	AGMO	HbA1c	14.706	1.87e-12	3.59172e-12	TRUE
7:44287312-45287312	ZMIZ2	FG	6.22111	0.009141	1.02093e-16	TRUE
7:44287312-45287312	ZMIZ2	HbA1c	BF<6	p>5E-08	1.51511e-10	TRUE
7:50254679-51286663	GRB10	FG	18.0526	1.25e-15	7.385e-12	TRUE
7:50254679-51286663	GRB10	FI	6.63471	1.673e-05	3.63855e-07	TRUE
7:72512042-73525975	MLXIPL	2hGlu	BF<6	p>5E-08	3.66393e-08	TRUE
7:72512042-73525975	MLXIPL	HbA1c	8.7549	4.66e-09	3.46933e-09	TRUE
7:75154574-76336023	SRRM3	FG	8.45611	1.6e-08	2.49874e-09	FALSE
7:89300053-90354446	STEAP2	FG	8.9697	1.14e-08	1.00591e-08	FALSE
8:117629021-118704020	SLC30A8	FG	70.4215	4.81e-57	7.7034e-45	TRUE
8:117629021-118704020	SLC30A8	HbA1c	32.6948	3.38e-25	1.65379e-20	TRUE
8:125982077-126982077	TRIB1	2hGlu	BF<6	p>5E-08	9.72817e-07	TRUE
8:125982077-126982077	TRIB1	HbA1c	12.7384	1.92e-10	4.3458e-08	TRUE
8:23115445-24115445	NKX2-6	FI	5.66274	2.77e-08	9.29466e-08	FALSE
8:41016581-42130405	ANK1	HbA1c	69.8517	8.29e-56	8.82137e-52	FALSE
8:41883084-42883084	SLC20A2	HbA1c	20.8891	8.15e-20	3.41138e-19	FALSE
8:80548558-81576874	TPD52	FG	6.63935	1.75e-07	7.06073e-09	FALSE
8:8521933-9702317	LOC157273	2hGlu	10.6052	3.13e-09	1.67498e-09	TRUE
8:8521933-9702317	LOC157273	FG	32.0971	1.72e-22	1.11687e-19	TRUE
8:8521933-9702317	LOC157273	FI	33.9118	8.34e-30	2.31592e-29	TRUE
8:95460511-96460511	TP53INP1	2hGlu	BF<6	p>5E-08	6.60599e-07	TRUE
8:95460511-96460511	TP53INP1	FG	11.3132	5.61e-09	5.03698e-08	TRUE
9:110011408-111036932	KLF4	HbA1c	19.273	2.26e-15	1.07115e-13	FALSE
9:111180359-112180359	IKBKAP	FG	14.0611	2.82e-16	3.25464e-15	FALSE
9:135632954-136654304	ABO	2hGlu	10.0835	3.62e-11	1.44259e-07	TRUE
9:135632954-136654304	ABO	FG	18.9559	6.99e-17	3.06027e-14	TRUE
9:135632954-136654304	ABO	FI	12.5273	1.1e-10	1.82963e-10	TRUE
9:135632954-136654304	ABO	HbA1c	20.9883	3.28e-15	2.02181e-15	TRUE
9:138756766-139780766	DNLZ	FG	16.4784	1.09e-15	1.31079e-11	TRUE
9:138756766-139780766	DNLZ	HbA1c	7.34029	2.68e-08	1.23737e-06	TRUE
9:21633645-22634253	CDKN2B-AS1	FG	31.4542	7.94e-25	9.577e-23	TRUE
9:21633645-22634253	CDKN2B-AS1	HbA1c	16.2867	3.17e-14	7.04436e-13	TRUE
9:3783137-4795880	GLIS3	FG	43.5766	6.85e-30	2.87961e-29	TRUE
9:3783137-4795880	GLIS3	FI	10.2835	1.52e-07	2.14805e-07	TRUE
9:79477312-80515424	VPS13A	HbA1c	12.6072	4.95e-14	1.07477e-13	FALSE
9:90995135-91995135	C9orf47	HbA1c	20.4592	9.49e-24	8.62817e-24	FALSE

### Sheet: ST 2
ST 2 Overview of genetic datasets used. The traits were fasting glucose (FG), fasting insulin (FI), 2-hour glucose (2hGlu) and glycated haemoglobin (HbA1c). Some traits were adjusted for body mass index (BMI). The last two columns lists the sample size after removing Metabochip data in EUR-like and multi-ancestry data.
Trait	Adjusted for BMI	Sample size EUR-like	Sample size multi-ancestry
FG	Yes	165515	242353
FI	Yes	124123	183654
2hGlu	Yes	44208	66726
HbA1c	No	127524	194648

### Sheet: ST 3
ST 3 Locus-trait associations with rerun fine-mapping after reinserting variants The locus name is based on the closest genes to the index variants. Method lists the fine-mapping method. N reinserted lists how many variants were reinserted. Rerun reason indicates the type of variants that were reinserted. 99% credible set sizes (CS) of both versions are listed. This table also lists the variants …
locus name	trait	Method	n reinserted	rerun reason	CS size Chen	CS size v2	top model snps MPP Chen	top model snps MPP v2	top model PP Chen	top model PP v2	performance
ABO	FG	Multi-ancestry	1	EUR index	6	1	rs544873(0.2777)	rs507666(0.9999)	0.277652	0.9999	improved
ADCY5	FG	Multi-ancestry	1	EUR index	10	1	rs11708903(0.9996), rs56975164(0.5947)	rs11708067(1)	0.594671	1	improved
ADCY5	HbA1c	Multi-ancestry	1	top snp	18	40	rs11708903(0.975), rs56975164(0.564)	rs11708903 (0.963), rs56975164 (0.556)	0.553614	0.546354	worse
ADRA2A	FG	Multi-ancestry	1	EUR index	8	21	rs10885120(0.94)	rs10885120 (0.953), rs11195538 (0.951)	0.940349	0.906997	worse
ATP11A	HbA1c	Multi-ancestry	1	EUR index, MA index	52	6	rs282566(0.885), rs282562(0.609), rs9577395(0.264)	rs76533333 (1), rs7998551 (0.256)	0.141703	0.256525	improved
CCND2-AS1	FG	EUR single-trait	1	EUR index	528	516	12_4365572_C_T(0.886), 12_4297434_T_C(0.609)	rs74862545 (0.874), rs12427142 (0.603)	0.535257	0.521776	same
CCND2-AS1	HbA1c	EUR single-trait	1	EUR index	1623	1623	rs117233107(1)	rs117233107 (1)	0.437381	0.437381	same
CDKN2B-AS1	HbA1c	EUR single-trait	2	EUR index, top snp	8	8	rs10811661(0.263)	rs10811661 (0.263)	0.262623	0.262623	same
CRY2	FG	Multi-ancestry	4	top snp	755	762	rs10838524(0.902)	rs10838524 (0.902)	0.414429	0.412516	same
D21S2088E	FI	EUR single-trait	1	EUR index	3480	10	rs192166184(0.132)	21_24493294_I_D (0.982)	0.083378	0.981816	improved
FADS2	FG	Multi-ancestry	1	EUR index	6	1	rs174604(0.8736)	rs174583(0.9988)	0.873637	0.9988	improved
FADS2	HbA1c	Multi-ancestry	1	top snp	6	1	rs174470(0.343)	rs174559 (1)	0.343171	0.99992	improved
FN3KRP	HbA1c	EUR single-trait	2	EUR index	17	7	rs2460466(1), rs5822544(1), rs66923264(1), rs9909940(0.998), rs590886(0.995), rs8072217(0.486), rs582192(0.872)	rs2256339 (1), rs5822544 (1), rs9909940 (0.999), rs2253118 (0.805)	0.423553	0.804206	improved
FOXA2; LINC00261	FG	Multi-ancestry	1	EUR index	3	3	rs1974(0.9393)	rs1974(0.9393)	0.939256	0.939256	same
GAS6	HbA1c	Multi-ancestry	3	top snp	123	125	rs7994900(1), rs113553167(0.133)	rs7994900 (1), rs113553167 (0.133)	0.13296	0.132861	same
GIPR; QPCTL	2hGlu	EUR single-trait	3	EUR index, top snp	6	6	rs2238691(0.216)	rs2238691 (0.216)	0.216516	0.216516	same
GIPR; QPCTL	FG	Multi-ancestry	1	MA index	66	60	rs2341097(0.103)	rs2302593 (0.468)	0.103154	0.468181	same
GIPR; QPCTL	HbA1c	Multi-ancestry	1	MA index	181	154	rs7254848(0.232)	rs7254848 (0.21)	0.231871	0.209917	improved
GLP1R	FG	Multi-ancestry	2	EUR index	327	327	rs910162(0.3501), rs4711574(0.9494), rs10305492(1), rs2268635(0.2973)	rs910162(0.3501), rs4711574(0.9494), rs10305492(1), rs2268635(0.2973)	0.10163	0.10163	same
HDAC7; PFKM	HbA1c	Multi-ancestry	4	EUR index, MA index	1	2	rs12819124(1)	rs4760682 (1), rs76261711 (1)	0.999673	0.999991	worse
HHIP-AS1; FREM3; GYPA	FI	EUR single-trait	1	top snp	654	654	rs75686861(0.217)	rs75686861 (0.217)	0.216927	0.216926	same
HHIP-AS1; FREM3; GYPA	HbA1c	Multi-ancestry	1	top snp	147	405	rs9685306(0.623), rs4450876(0.133)	rs112578089 (0.81), rs9685306 (0.68), rs4240356 (0.129)	0.08245	0.072657	worse
IGF2BP2	2hGlu	Multi-ancestry	1	EUR index	38	38	rs7630554(0.192)	rs7630554 (0.192)	0.192041	0.192039	same
IGF2BP2	FG	Multi-ancestry	1	EUR index	39	39	rs76922886(0.069)	rs76922886 (0.069)	0.069064	0.069063	same
LOC157273	2hGlu	EUR single-trait	2	EUR index, top snp	15	17	rs4240624(0.174)	rs4240624 (0.172)	0.173761	0.171911	worse
LOC157273	FG	EUR single-trait	1	EUR index	58	58	rs11774381(0.859), rs2126264(0.808)	rs11774381 (0.859), rs2126264 (0.808)	0.69155	0.691549	same
LOC157273	FI	EUR single-trait	2	EUR index, top snp	307	308	rs7012814(0.855), rs6601299(0.23), rs330944(0.147)	rs7012814 (0.854), rs6601299 (0.229), rs330944 (0.147)	0.030366	0.030268	same
LOC157273	2hGlu	Multi-ancestry	1	EUR index	6	6	rs4841132(0.472)	rs4841132 (0.472)	0.471909	0.471896	same
LOC157273	FG	Multi-ancestry	2	top snp	25	24	rs6984305(0.945), rs17716013(0.786)	rs6984305 (0.952), rs17716013 (0.584)	0.747855	0.555336	same
LPP-AS2	FG	Multi-ancestry	1	EUR index	9	1	rs1027498(0.9452), rs2378357(0.2331)	rs6808574(0.9999)	0.224228	0.9999	improved
MADD; NR1H3; NUP160	HbA1c	EUR single-trait	1	EUR index	2696	2697	rs11039154(0.336)	rs11039154 (0.336)	0.107277	0.107301	same
MICB; LST1	FI	EUR single-trait	1	top snp	448	448	6_31484550_A_T(0.114)	rs3093999 (0.114)	0.113617	0.113616	same
MTNR1B	FG	EUR single-trait	1	EUR index	2612	2613	rs10830963(1), rs11020124(0.262)	rs10830963 (1), rs11020124 (0.262)	0.077194	0.077214	same
MTNR1B	FG	EUR single-trait	1	EUR index	2612	2613	rs10830963(1), rs11020124(0.262)	rs10830963 (1), rs11020124 (0.262)	0.077194	0.077214	same
PDCD5	HbA1c	Multi-ancestry	1	MA index	47	114	rs10402931(0.759), rs34767952(0.554)	rs10402931 (0.702), rs34767952 (0.527)	0.418702	0.385066	worse
RREB1	HbA1c	Multi-ancestry	1	MA index	2207	750	rs35742417(0.221)	rs3778321 (0.947), rs2146064 (0.169)	0.062214	0.163524	improved
SIRT3	HbA1c	Multi-ancestry	1	top snp	194	194	rs4758633(0.392)	rs4758633 (0.392)	0.064486	0.064598	same
SLC30A8	FG	Multi-ancestry	1	EUR index	4	4	rs13266634(0.5341)	rs13266634(0.5341)	0.534067	0.534067	same
THADA; ZFP36L2	FG	Multi-ancestry	1	MA index	136	127	rs6732766(0.031)	rs111884754 (0.444)	0.03111	0.444044	same
TP53INP1	2hGlu	EUR single-trait	1	top snp	141	141	8_95693932_C_T(0.06)	rs2052718 (0.06)	0.05956	0.05956	same
TP53INP1	FG	Multi-ancestry	6	EUR index, top snp	763	776	rs13255935(0.138)	rs13255935 (0.138)	0.018523	0.018557	same
ZBED3-AS1	FG	Multi-ancestry	1	MA index	1669	151	rs36011566(0.092)	rs6878122 (0.925)	0.079937	0.92538	improved
ZBED3-AS1	HbA1c	Multi-ancestry	1	MA index	3	2	rs4361497(0.986)	rs7732130 (0.985)	0.986297	0.984856	improved
ZHX3	FG	Multi-ancestry	1	EUR index	26	1	rs6072241(0.3845)	rs17265513(0.9995)	0.384483	0.9995	improved
